# Human CCR4 deadenylase homolog Angel1 is a Non-Stop mRNA Decay factor

**DOI:** 10.1101/2022.04.28.489582

**Authors:** Tim Nicholson-Shaw, Megan E. Dowdle, Yasmeen Ajaj, Mark Perelis, Amit Fulzele, Gene W. Yeo, Eric J. Bennett, Jens Lykke-Andersen

**Affiliations:** Division of Biological Sciences, University of California San Diego, 9500 Gilman Drive, La Jolla, CA 92093, USA; Department of Cellular and Molecular Medicine, University of California San Diego, 9500 Gilman Drive, La Jolla, CA 92093, USA; Stem Cell Program, University of California San Diego, Sanford Consortium for Regenerative Medicine, 2880 Torrey Pines Scenic Drive, La Jolla, CA 92037, USA; Institute for Genomic Medicine, University of California San Diego, 9500 Gilman Drive, La Jolla, CA 92093, USA

## Abstract

Translation elongation stalls trigger mRNA decay and degradation of the nascent polypeptide via translation-dependent quality control pathways. One such pathway, non-stop mRNA decay (NSD), targets aberrant mRNAs that lack stop codons for example due to premature polyadenylation. Here we identify Angel1, a CCR4 deadenylase homolog whose biochemical activity remains poorly defined, as a rate-limiting factor for NSD in human cells. Angel1 associates with mRNA coding regions and proteins involved in ribosome-associated quality control and mRNA decay, consistent with a factor that monitors translation elongation stalls. Depletion of Angel1 causes stabilization of reporter mRNAs that are targeted for NSD by the absence of stop codons, but not an mRNA targeted for nonsense-mediated decay. A conserved catalytic residue of Angel1 is critical for its function in NSD. Our findings identify Angel1 as a human NSD factor and suggest that Angel1 catalytic activity plays a critical role in the NSD pathway.
