## Supplemental Table 1 for "Human CCR4 deadenylase homolog Angel1 is a Non-Stop mRNA Decay factor"

### Sheet: ST2(1)
Type	Name	Sequence
siRNA	siN4BP2	GGGUUGAAUUUGAAAGAAAUU
	siRack1	UCUGGGAUUUAGAGGGAAAUU
	siSKI2	GCCUUAGCUGUAUGUUGGAUU
	siXRN1	AGAUGAACUUACCGUAGAAUU
	siAngel1 #1 (3'UTR)	CCACAGACCUGGUGUAAUUUU
	siAngel1 #2 (CDS)	AUGGAAGGAGUGACAGAUAUU
	siLuc	CGUACGCGGAAUACUUCGAUU¬†
RNA oligo	PolyA Substrate	UCUAAAUAAAAAAAAAAAAAAAAAAAA
	AG10-5'OH RNA Adapter	AGUCGUAUCCAUAGAUCGGAAGAGCGUCGU
	AG10-5'P RNA adapter	5'Phos - AGNNNNNNNNNNAGAUCGGAAGAGCGUCGUG
DNA oligo	N4BP2_qPCR_Fwd	CCCGCTCCAGAAGCAGTAAG
	N4BP2_qPCR_Rev	CGATGCTGTCAACATGCTCATT
	PELO_qPCR_F	GGATGTGAAAAGCGTGGAGC
	PELO_qPCR_R	TTTCTCTTCCATCCCTGTCAGT
	SKIV2L_qPCR_F	CGGGAGCGAATGCAGATACA
	SKIV2L_qPCR_R	GTTCGGAGCACCTCTACTCG
	ANGEL1_qPCR_F	Bio-Rad 10025636
	ANGEL1_qPCR_R	Bio-Rad 10025637
	GAPDH_qPCR_F	CATGGCCTTCCGTGTTCCTA
	GAPDH_qPCR_R	CCTGCTTCACCACCTTCTTGA
	GPx1_RT	AGGGGTTGCTAGGCTGCTTG
	HBB_qPCR_F	CTGCTGGTGGTCTACCCTTG
	HBB_qPCR_R	GTTGCCCAGGAGCCTGAAG
	GPx1_qPCR_F	AAGGCTCACCCGCTCTTTAC
	GPx1_qPCR_R	ATCGGGTTCGATGTCGATGG
	AR17	ACACGACGCTCTTCCGA
	DNA Loading Control	TCTCTCTCTCTCTAAATAAAAAAAAAAAAAAAAAAAA
