## Supplemental Table1 for "Human CCR4 deadenylase homolog Angel1 is a Non-Stop mRNA Decay factor"

### Sheet: ST1
Protein	Sequence Length (aa)	Peptides FLAG-only (No RNase)	Peptides FLAG-only (RNase)	Peptides FLAG-Angel1 (No RNase)	Peptides FLAG-Angel1 (RNase)	Peptides/10k+1 FLAG-only (No RNase)	Peptides/10k+1 FLAG-only (RNase)	Peptides/10k+1 FLAG-Angel1 (No RNase)	Peptides/10k+1 FLAG-Angel1 (RNase)	Angel1 Enrichment (No RNase)	Angel1 Enrichment (RNase)
ANGEL1	670	0	0	182	344	1	1	142.877	198.656	142.877	198.656
DISC1	854	0	0	88	125	1	1	69.5999	72.8226	69.5999	72.8226
EIF4E	217	0	0	58	56	1	1	46.2136	33.1765	46.2136	33.1765
NDE1	346	0	1	52	60	1	1.97905	41.5363	35.4748	41.5363	17.9252
LARP4	724	0	0	45	0	1	1	36.0795	1	36.0795	1
SKIV2L	1246	0	0	36	79	1	1	29.0636	46.3919	29.0636	46.3919
ANKRD13A	590	0	0	34	42	1	1	27.5045	25.1324	27.5045	25.1324
ATXN2	1313	0	0	32	2	1	1	25.9454	2.14916	25.9454	2.14916
GCN1	2671	0	0	31	89	1	1	25.1659	52.1377	25.1659	52.1377
GRIPAP1	841	0	0	31	86	1	1	25.1659	50.4139	25.1659	50.4139
TTC37	1564	0	0	30	64	1	1	24.3863	37.7732	24.3863	37.7732
XPO5	1204	0	0	27	25	1	1	22.0477	15.3645	22.0477	15.3645
CCT7	543	0	0	22	34	1	1	18.15	20.5357	18.15	20.5357
LSM14A	463	4	4	83	122	4.08594	4.91619	65.7022	71.0988	16.0801	14.4622
NDEL1	345	0	1	19	29	1	1.97905	15.8114	17.6628	15.8114	8.92491
GRAMD1A	724	0	0	16	23	1	1	13.4727	14.2154	13.4727	14.2154
DNAJB1	340	0	0	15	18	1	1	12.6932	11.3425	12.6932	11.3425
ATP2A2	1042	0	1	15	32	1	1.97905	12.6932	19.3866	12.6932	9.79591
CCT3	545	0	0	14	29	1	1	11.9136	17.6628	11.9136	17.6628
CCT4	539	2	1	33	28	2.54297	1.97905	26.725	17.0883	10.5093	8.63458
DDX6	483	0	0	12	20	1	1	10.3545	12.4916	10.3545	12.4916
AKAP1	903	0	0	12	0	1	1	10.3545	1	10.3545	1
LARP4B	738	6	0	72	11	5.62892	1	57.1272	7.32039	10.1489	7.32039
HUWE1	4374	1	0	21	55	1.77149	1	17.3704	32.6019	9.80558	32.6019
CCT6A	531	2	0	30	25	2.54297	1	24.3863	15.3645	9.5897	15.3645
DNAJC7	494	1	2	19	34	1.77149	2.9581	15.8114	20.5357	8.92547	6.94221
PLOD1	727	0	0	10	0	1	1	8.79545	1	8.79545	1
TRIM24	1050	0	0	10	13	1	1	8.79545	8.46955	8.79545	8.46955
SEH1L	360	0	0	9	40	1	1	8.0159	23.9832	8.0159	23.9832
SLC25A5	298	0	2	9	12	1	2.9581	8.0159	7.89497	8.0159	2.66893
WDR61	305	1	0	16	24	1.77149	1	13.4727	14.7899	7.60532	14.7899
LTN1	1766	0	0	8	46	1	1	7.23636	27.4307	7.23636	27.4307
FANCI	1328	0	0	8	31	1	1	7.23636	18.812	7.23636	18.812
STUB1	303	0	0	8	23	1	1	7.23636	14.2154	7.23636	14.2154
RACK1	317	0	4	8	11	1	4.91619	7.23636	7.32039	7.23636	1.48904
BAG5	447	1	0	15	25	1.77149	1	12.6932	15.3645	7.16527	15.3645
LRPPRC	1394	2	0	22	5	2.54297	1	18.15	3.8729	7.13731	3.8729
UBA52 (ubiquitin)	128	6	6	50	43	5.62892	6.87429	39.9772	25.707	7.10212	3.73958
TFRC	760	0	0	7	13	1	1	6.45681	8.46955	6.45681	8.46955
HNRNPUL2	747	0	14	7	39	1	14.7067	6.45681	23.4086	6.45681	1.5917
SMC2	1197	1	1	13	20	1.77149	1.97905	11.1341	12.4916	6.28517	6.31193
WDR59	974	0	0	6	34	1	1	5.67727	20.5357	5.67727	20.5357
IRAK1	712	0	0	6	15	1	1	5.67727	9.61871	5.67727	9.61871
STAU2	570	0	0	6	0	1	1	5.67727	1	5.67727	1
SLIRP	109	0	0	6	0	1	1	5.67727	1	5.67727	1
HELZ	1942	0	0	6	1	1	1	5.67727	1.57458	5.67727	1.57458
UBL4A	157	0	0	6	5	1	1	5.67727	3.8729	5.67727	3.8729
PPP1CB	327	0	1	6	3	1	1.97905	5.67727	2.72374	5.67727	1.37629
PPP1CA	330	0	2	6	3	1	2.9581	5.67727	2.72374	5.67727	0.920775
FUBP3	572	0	3	6	4	1	3.93715	5.67727	3.29832	5.67727	0.837745
Total peptides		12962	10214	12828	17404
